# Epistatic Transcription Factor Networks Differentially Modulate Arabidopsis Growth and Defense

**DOI:** 10.1101/583047

**Authors:** Baohua Li, Michelle Tang, Céline Caseys, Ayla Nelson, Marium Zhou, Xue Zhou, Siobhan M. Brady, Daniel J. Kliebenstein

## Abstract

Plants integrate internal and external signals to finely coordinate growth and defense allowing for maximal fitness within a complex environment. One common model for the relationship between growth and defense is a trade-off model in which there is a simple negative interaction between growth and defense theoretically driven by energy costs. However, there is a developing consensus that the coordination of growth and defense likely involves a more conditional and intricate connection. To explore how a transcription factor network may coordinate growth and defense, we used high-throughput phenotyping to measure growth and flowering in a set of single and pairwise mutants previously linked to the aliphatic glucosinolate defense pathway. Showing the link between growth and aliphatic glucosinolate defense, 17 of the 20 tested TFs significantly influence plant growth and/or flowering time. These effects were conditional upon the environment, age of the plant and more critically varied amongst the phenotypes when using the same genotype. The phenotypic effects of the TF mutants on SC GLS accumulation and on growth did not display a simple correlation, supporting the coordination model. We propose that large transcription factor networks create a system to integrate internal and external signals and separately modulate growth and the accumulation of the defensive aliphatic GLS.
