## Supplemental Data Set 6 for "Epistatic Transcription Factor Networks Differentially Modulate Arabidopsis Growth and Defense"

### Sheet: Sheet1
Supplemental Data 6: Correlation results between the gene main effects, and between main effects and averaged epistasis values
	Correlation of Main Gene Effects						Correlation of Main Gene Effect with Average Gene Epistasis Value
	Trait1	Trait2	cor_val	p_value	rsq		Chamber	Trait	cor_val	p_val	r_sq
	SC_CEF	FT_CEF	0.542972	0.0133638	0.294818		CEF	SC	-0.610344	0.00426339	0.37252
	SC_CEF	Day9c	-0.282193	0.228036	0.0796327		CEF	FT	-0.487358	0.0292885	0.237518
	SC_CEF	Day11c	-0.0762651	0.749292	0.00581637		CEF	Day09	-0.666706	0.00132568	0.444497
	SC_CEF	Day13c	-0.190176	0.421916	0.036167		CEF	Day11	-0.761023	9.75688e-05	0.579156
	SC_CEF	Day15c	-0.207275	0.380566	0.0429629		CEF	Day13	-0.722186	0.000323551	0.521553
	SC_CEF	Day17c	-0.348441	0.132173	0.121411		CEF	Day15	-0.758863	0.000104889	0.575873
	SC_CEF	Day19c	-0.51391	0.0204538	0.264103		CEF	Day17	-0.738476	0.000200634	0.545347
	SC_CEF	Day21c	-0.35076	0.129445	0.123033		CEF	Day19	-0.712823	0.000419705	0.508117
	SC_CEF	Day23c	-0.354032	0.125664	0.125338		CEF	Day21	-0.694243	0.000683777	0.481973
	SC_CEF	Day25c	-0.440411	0.0519652	0.193962		CEF	Day23	-0.678811	0.000999283	0.460784
	SC_CEF	Day27c	-0.529907	0.0162542	0.280801		CEF	Day25	-0.609745	0.00431164	0.371789
	FT_CEF	Day9c	-0.41685	0.0674842	0.173764		CEF	Day27	-0.587328	0.00647243	0.344955
	FT_CEF	Day11c	-0.403975	0.0773144	0.163195		LSA	SC	-0.609733	0.00431267	0.371774
	FT_CEF	Day13c	-0.529052	0.0164596	0.279895		LSA	FT	-0.732131	0.000242643	0.536016
	FT_CEF	Day15c	-0.537606	0.0144959	0.289021		LSA	Day09	-0.670873	0.00120449	0.45007
	FT_CEF	Day17c	-0.54981	0.0120253	0.302291		LSA	Day11	-0.733808	0.000230871	0.538474
	FT_CEF	Day19c	-0.636426	0.00255344	0.405038		LSA	Day13	-0.808613	1.59577e-05	0.653855
	FT_CEF	Day21c	-0.708421	0.00047271	0.50186		LSA	Day15	-0.838426	3.90301e-06	0.702958
	FT_CEF	Day23c	-0.7466	0.000156053	0.557411		LSA	Day17	-0.840969	3.417e-06	0.707229
	FT_CEF	Day25c	-0.789734	3.4554e-05	0.62368		LSA	Day19	-0.811525	1.40602e-05	0.658573
	FT_CEF	Day27c	-0.840809	3.44586e-06	0.70696		LSA	Day21	-0.801821	2.12684e-05	0.642917
	SC_LSA	FT_LSA	-0.00612788	0.979544	3.75509e-05		LSA	Day23	-0.775891	5.80678e-05	0.602007
	SC_LSA	Day9l	0.475275	0.0341899	0.225886		LSA	Day25	-0.710531	0.000446638	0.504854
	SC_LSA	Day11l	0.461085	0.0407376	0.2126		LSA	Day27	-0.687237	0.000814563	0.472294
	SC_LSA	Day13l	0.362524	0.116217	0.131424
	SC_LSA	Day15l	0.249748	0.288266	0.0623738
	SC_LSA	Day17l	0.130717	0.582792	0.017087
	SC_LSA	Day19l	0.0605567	0.799795	0.00366711
	SC_LSA	Day21l	-0.121979	0.608439	0.0148789
	SC_LSA	Day23l	-0.160101	0.500146	0.0256323
	SC_LSA	Day25l	-0.261504	0.265408	0.0683845
	SC_LSA	Day27l	-0.383676	0.0949217	0.147207
	FT_LSA	Day9l	-0.525448	0.0173481	0.276095
	FT_LSA	Day11l	-0.742771	0.000175874	0.551709
	FT_LSA	Day13l	-0.800381	2.25725e-05	0.64061
	FT_LSA	Day15l	-0.856498	1.4386e-06	0.733588
	FT_LSA	Day17l	-0.866912	7.59855e-07	0.751537
	FT_LSA	Day19l	-0.869697	6.34854e-07	0.756373
	FT_LSA	Day21l	-0.877335	3.79472e-07	0.769717
	FT_LSA	Day23l	-0.866635	7.73403e-07	0.751056
	FT_LSA	Day25l	-0.83577	4.47372e-06	0.698511
	FT_LSA	Day27l	-0.784485	4.22547e-05	0.615417
